# Quantitative and molecular differences distinguish adult human medullary and extramedullary haematopoietic stem and progenitor cell landscapes

**DOI:** 10.1101/2020.01.26.919753

**Authors:** Nicole Mende, Hugo P Bastos, Antonella Santoro, Kendig Sham, Krishnaa T. Mahbubani, Abbie Curd, Hitoshi Takizawa, Nicola K Wilson, Bertie Göttgens, Kourosh Saeb-Parsy, Elisa Laurenti

**Author notes:** equal contribution (Nicole Mende, Hugo P Bastos).

## Abstract

In adults, the bone marrow (BM) is the main site of haematopoietic stem and progenitor cells (HSPCs) maintenance and differentiation. It is known that other anatomical sites can contribute significantly to blood production under stress conditions. However limited tissue availability restricts our knowledge on the cellular, molecular and functional composition of extramedullary HSPC pools in humans at steady state or under stress. Here we describe the landscape of human HSPC differentiation across the three major haematopoietic anatomical sites: BM, spleen and peripheral blood (PB), using matched tissues isolated from the same individuals. Single cell RNA-seq of 30,000 HSPCs and 700 phenotypic haematopoietic stem cells and multipotent progenitors (HSC/MPP) demonstrates significantly different dynamics of haematopoiesis between BM and extramedullary tissues. Lineage-committed progenitors of spleen and PB do not actively divide, whereas BM is the primary site of progenitor proliferation. The balance of differentiation in spleen and PB is skewed towards the lymphoid and erythroid lineages, whereas in BM it is tilted towards megakaryocytic and myeloid progenitors. Extramedullary tissues also harbour a molecularly defined subset of HSC/MPP not found in the BM, which is marked by a specific acto-myosin cytoskeletal signature and transcriptional priming for division and lineage differentiation. Collectively, our findings define a unique cellular and molecular structure of the haematopoietic landscape in extramedullary organs, positioned for rapid lineage-primed demand-adapted haematopoiesis. These data also provide a framework for better understanding of human extramedullary haematopoiesis in health and disease.
