## Supplemental Table 1 for "Quantitative and molecular differences distinguish adult human medullary and extramedullary haematopoietic stem and progenitor cell landscapes"

### Sheet: Sheet1
Laurenti internal ID	ID	DBD/DCD	date collected	Tissues collected	Sex	Age	Height (cm)	Weight (kg)	Alcohol units / day	Smoking history	Drug history	Infection?	NRP?	Volume collected	Experiment
KSP11	207B	DBD	2016-03-07	BM, PB, SPL	M	19									10x, MEM, phenotyping
KSP23	313C	DCD	2018-01-30	BM, PB, SPL	F	35									10x, phenotyping
KSP2	27	DBD	2015-07-16	PB, SPL	F	47									MEM, phenotyping
KSP7	?	DBD	2015-10-20	SPL	M	36									MEM
KSP8	?	DBD	2015-02-26	BM, PB, SPL	M	49									MEM, phenotyping
KSP1	16	?	2015-07-16	BM	M	44									phenotyping
KSP3	?	DCD	2015-07-30	BM, SPL	?	44									phenotyping
KSP004	?	?	2015-09-01	SPL	?	37									phenotyping
KSP005	?	?	2015-09-29	SPL	M	63									phenotyping
KSP009	183	DBD	2015-12-04	BM, SPL, Pre PB, POST PB	F	61									MEM (CD71hi/lo), phenotyping
KSP13	?	DCD	2016-05-25	BM, SPL	M	68									Tx SPL NSG; Tx BM+SPL NSG-SGM3
KSP14	?	?	2016-07-06	SPL	?	75									Tx SPL NSG
KSP16	263C	?	2017-03-20	SPL	F	51									Tx SPL NSG
KSP19	264B	?	2017-03-21	BM, SPL	M	57									Tx SPL NSG

### Sheet: Sheet2
Laurenti internal ID	CBTM ID	DBD/DCD	CONFIRM (NRP)	DOH (date of retrieval)	Date to EL group	TISSUES	Sex	Age	Height (cm)	Weight (kg)	Alcohol units / day	Smoking history	Drug history	Infection (acute)?	EBV	CMV	Other/notes?	Experiment
KSP1	16N			14/9/13-23/4/14	2015-07-16	BM
KSP2	27B	DBD	Y	2015-02-05	2015-07-16	PB+SP+BM	F	47	159	70	unknown	non smoker	N/A	none	positive	negative	N/A	single cell differentiation, phenotyping
KSP3	162C	DCD		2015-07-30	2015-07-30	BM+SP	M	44	178	90	unknown	non smoker	N/A	none	positive	negative	history of cardiac issues (listed for heart transplant)	phenotyping
KSP4	168B	DBD	Y	2015-08-31	2015-09-01	SP	M	37	179	77	Drinks rarely/occasionally - <1u/day	5/day for an unknown number of years	N/A	none	positive	negative	history of psoriosis - on diprobase cream	phenotyping
KSP5	173C	DCD		2015-09-28	2015-09-29	SP	M	63	180	90	heavy drinker >8U/day	non smoker	N/A	none	positive	positive	positive for toxoplasmosis	phenotyping
KSP7	177C	DCD		2015-10-18	2015-10-20	SP	M	37	180	75	Moderate drinker - 3-6u/day	non smoker	N/A	none	positive	positive	suffers from depression; unsure if on antidepressants	single cell differentiation
KSP8	26B	DBD	Y	2015-01-27	2015-01-26	BM+PB+SP	M	49	170	70	Occasional drinker 2-3 U/day	non smoker	N/A		positive	negative	born without right kidney taking warfarin for valve replacement recurrent UTIs	single cell differentiation, phenotyping
KSP9	183B	DBD	Y	04/12/205	2015-12-04	BM+PB+SP *pre and post PB	F	62	181	70	Drinks rarely/occasionally - <1u/day	non smoker	N/A		positive	negative	had thyroidectomey (29years prior to arrest) bendroflumethiazide 2.5mg OD, bisoprolol 2.5mg OD levothyroxine 100mg OD/50mg OD/25mcg OD	phenotyping
KSP11	207B	DBD	Y	2016-03-07	2016-03-07	BM+PB+SP	M	19	190	78	unknown	non smoker	use cocaine and LSD in past	none	positive	negative	none	scRNAseq (Droplet & SmartSeq2), single cell differentiation, phenotyping
KSP13	222C	DCD		2016-05-25	2016-05-25	BM+SP	M	69	175	90	Drinks rarely/occasionally - <1u/day	previous smoker (cigars weekly); stopped 38 years prior to arrest	N/A	none	positive	positive	hernia repair	transplatation into mice
KSP14	232C-NRP	DCD-NRP	Y	2016-07-05	2016-07-06	SP+BM+PB	M	46	172	90	Drinks rarely/occasionally - <1u/day	15/day for 30 years	Smoked cannabis on a regular basis . 1/8 a week	none	positive	negative	Medication was taken for hypertension and depression. atenolol 100mg, Doxazosin 4mg, Ramipril 10mg, Amlodipine 10mg. Citalipram 40mg, Simvastatin 20mg, Co-codamol 30/50 PRN	transplatation into mice
KSP16	263C-NRP	DCD-NRP	Y	2017-03-18	2017-03-20	SP	F	51	162	85	Non-drinker alcohol	30/day for 37 years	N/A	none	positive	negative	Hypothyroidism & Asthma Mirena 20mcg/24hrs intrauterine device. Amlodipine 10 mg Aspirin 75mg Atrovastin 10mg Bendroflumethiazide 2.5mg Bisoprolol 2.5mg Citalopram 10mg Doxazosin 4mg Levothyroxine 100mcg and 25mcg Omeprazole 20mg Paracetamol 500mg Ramipril 10mg Tegretol 200mg Folic acid 5mg Cetirizine 10mg Qvar 100 inhaler Salbutamol 100mcg inhaler	transplatation into mice
KSP19	264B	DBD		2017-03-21	2017-03-21	BM+SP	M	57	176	90	Moderate drinker - 3-6u/day	non smoker	N/A	none	unclear	negative	medications: Perindopril 4mg OD, Amlodipine 10mg OD	Tx SPL NSG
KSP23	313C-NRP	DCD-NRP	Y	2018-01-30	2018-01-30	BM+PB+SP	F	35	178	77	Drinks rarely/occasionally - <1u/day	Previous smoker (5/day for 4 years); stopped 15 years prior to death			positive	positive		scRNAseq (Droplet & SmartSeq2), phenotyping
