## Supplementary Table 2 for "Quantitative and molecular differences distinguish adult human medullary and extramedullary haematopoietic stem and progenitor cell landscapes"

### Sheet: Dropletseq HSPCs
Donor	Organ	Number of cells submitted for Droplet-seq	Recovered cells	Recovery [%]
Donor1	BM	15032	5753	38.2717
Donor1	PB	7516	2607	34.686
Donor1	SPL	15032	5295	35.2249
Donor2	BM	17500	6216	35.52
Donor2	PB	17500	6528	37.3029
Donor2	SPL	15011	5026	33.4821

### Sheet: SmartSeq2HSC-MPPs
Donor	Organ	Number of single cells submitted for SmartSeq2	Number of cells passing QC prior to projections	Number of cells passing QC/removal outliers prior DSeq2
Donor1	BM	190	129	104
Donor1	PB	-		-
Donor1	SPL	190	113	150
Donor2	BM	272	117	232
Donor2	PB	91	87	NA
Donor2	SPL	92	53	60
