## Supplemental Table 3 for "Quantitative and molecular differences distinguish adult human medullary and extramedullary haematopoietic stem and progenitor cell landscapes"

### Sheet: Number cells per cluster
Donor	Tissue	louvain_0 HSC/MPP5	louvain_1 HSC/MPP9	louvain_2 MP2	louvain_3 HSC/MPP1	louvain_4 EryP	louvain_5 HSC/MPP10	louvain_6 HSC/MPP7	louvain_7 MP3	louvain_8 LP2	louvain_9 MEP3	louvain_10 HSC/MPP2	louvain_11 MEP1	louvain_12 LP1	louvain_13 MP1	louvain_14 HSC/MPP4	louvain_15 HSC/MPP8	louvain_16 MkP	louvain_17 HSC/MPP6	louvain_18 MEP2	louvain_19 HSC/MPP3	louvain_20 DC	louvain_21 BCMP	louvain_22 HSPC cycle	louvain_23 MP4	louvain_24 ND1	louvain_25 ND2	SUM ALL 26 CLUSTERS
Combined	BM	55	887	1439	1346	920	352	517	1009	141	417	626	212	166	600	437	377	724	91	305	48	430	200	326	2	2	9	11638
Combined	PB	1485	1067	356	258	466	793	255	471	173	576	658	264	268	153	370	223	92	78	241	472	53	207	34	11	26	2	9052
Combined	SPL	1098	400	298	320	518	577	926	150	1271	461	70	831	656	334	239	341	99	695	229	138	121	176	80	120	15	20	10183
Combined	SUM ALL 3 ORGANS	2638	2354	2093	1924	1904	1722	1698	1630	1585	1454	1354	1307	1090	1087	1046	941	915	864	775	658	604	583	440	133	43	31	30873
Donor1	BM	27	609	696	375	306	162	196	518	127	91	546	26	150	204	277	284	217	66	127	34	292	95	161	1	1	7	5595
Donor1	PB	394	335	43	81	70	558	192	60	22	205	34	77	86	24	100	45	15	47	64	57	31	38	2	5	1	0	2586
Donor1	SPL	825	221	56	206	275	223	534	60	632	199	36	379	349	213	133	248	48	161	80	134	70	62	6	40	5	16	5211
Donor1	SUM ALL 3 ORGANS	1246	1165	795	662	651	943	922	638	781	495	616	482	585	441	510	577	280	274	271	225	393	195	169	46	7	23	13392
Donor2	BM	28	278	743	971	614	190	321	491	14	326	80	186	16	396	160	93	507	25	178	14	138	105	165	1	1	2	6043
Donor2	PB	1091	732	313	177	396	235	63	411	151	371	624	187	182	129	270	178	77	31	177	415	22	169	32	6	25	2	6466
Donor2	SPL	273	179	242	114	243	354	392	90	639	262	34	452	307	121	106	93	51	534	149	4	51	114	74	80	10	4	4972
Donor2	SUM ALL 3 ORGANS	1392	1189	1298	1262	1253	779	776	992	804	959	738	825	505	646	536	364	635	590	504	433	211	388	271	87	36	8	17481

### Sheet: Percent cluster composition
Donor	Tissue	louvain_0 HSC/MPP5	louvain_1 HSC/MPP9	louvain_2 MP2	louvain_3 HSC/MPP1	louvain_4 EryP	louvain_5 HSC/MPP10	louvain_6 HSC/MPP7	louvain_7 MP3	louvain_8 LP2	louvain_9 MEP3	louvain_10 HSC/MPP2	louvain_11 MEP1	louvain_12 LP1	louvain_13 MP1	louvain_14 HSC/MPP4	louvain_15 HSC/MPP8	louvain_16 MkP	louvain_17 HSC/MPP6	louvain_18 MEP2	louvain_19 HSC/MPP3	louvain_20 DC	louvain_21 BCMP	louvain_22 HSPC cycle	louvain_23 MP4	louvain_24 ND1	louvain_25 ND2	SUM ALL 26 CLUSTERS
Combined	BM	0.47259	7.62158	12.3647	11.5656	7.90514	3.02457	4.44234	8.66987	1.21155	3.58309	5.37893	1.82162	1.42636	5.15553	3.75494	3.23939	6.221	0.781921	2.62073	0.412442	3.69479	1.71851	2.80117	0.0171851	0.0171851	0.0773329	100
Combined	PB	16.4052	11.7875	3.93283	2.8502	5.14803	8.76049	2.81706	5.20327	1.91118	6.36323	7.26911	2.91648	2.96067	1.69023	4.08749	2.46354	1.01635	0.861688	2.6624	5.21432	0.585506	2.28679	0.375608	0.12152	0.287229	0.0220946	100
Combined	SPL	10.7827	3.92812	2.92645	3.14249	5.08691	5.66631	9.09359	1.47304	12.4816	4.52715	0.68742	8.16066	6.44211	3.27998	2.34705	3.34872	0.972209	6.8251	2.24885	1.3552	1.18825	1.72837	0.785623	1.17843	0.147304	0.196406	100
Combined	SUM ALL 3 ORGANS	8.54468	7.62479	6.77939	6.23198	6.1672	5.57769	5.49995	5.27969	5.13394	4.70962	4.38571	4.23347	3.53059	3.52088	3.38807	3.04797	2.96375	2.79856	2.51028	2.13131	1.9564	1.88838	1.42519	0.430797	0.13928	0.100411	100
Donor1	BM	0.482574	10.8847	12.4397	6.70241	5.46917	2.89544	3.50313	9.25827	2.26988	1.62645	9.75871	0.464701	2.68097	3.64611	4.95085	5.07596	3.87846	1.17962	2.26988	0.607685	5.21895	1.69794	2.87757	0.0178731	0.0178731	0.125112	100
Donor1	PB	15.2359	12.9544	1.6628	3.13225	2.70688	21.5777	7.42459	2.32019	0.850735	7.9273	1.31477	2.97757	3.3256	0.928074	3.86698	1.74014	0.580046	1.81748	2.47486	2.20418	1.19876	1.46945	0.0773395	0.193349	0.0386698	0	100
Donor1	SPL	15.8319	4.24103	1.07465	3.95318	5.2773	4.27941	10.2476	1.15141	12.1282	3.81884	0.690846	7.27308	6.69737	4.08751	2.55229	4.75916	0.921128	3.08962	1.53521	2.57148	1.34331	1.18979	0.115141	0.767607	0.0959509	0.307043	100
Donor1	SUM ALL 3 ORGANS	9.30406	8.69922	5.93638	4.94325	4.86111	7.04152	6.88471	4.76404	5.83184	3.69624	4.59976	3.59916	4.36828	3.29301	3.80824	4.30854	2.0908	2.046	2.0236	1.68011	2.93459	1.45609	1.26195	0.343489	0.05227	0.171744	100
Donor2	BM	0.463346	4.60036	12.2952	16.0682	10.1605	3.14413	5.31193	8.1251	0.231673	5.39467	1.32385	3.07794	0.264769	6.55304	2.64769	1.53897	8.38987	0.413702	2.94556	0.231673	2.28363	1.73755	2.73043	0.0165481	0.0165481	0.0330961	100
Donor2	PB	16.8729	11.3208	4.84071	2.7374	6.12434	3.6344	0.974327	6.35633	2.33529	5.7377	9.65048	2.89205	2.81472	1.99505	4.17569	2.75286	1.19084	0.479431	2.7374	6.41819	0.340241	2.61367	0.494896	0.0927931	0.386638	0.030931	100
Donor2	SPL	5.49075	3.60016	4.86726	2.29284	4.88737	7.11987	7.88415	1.81014	12.852	5.26951	0.683829	9.09091	6.17458	2.43363	2.13194	1.87047	1.02574	10.7401	2.99678	0.0804505	1.02574	2.29284	1.48833	1.60901	0.201126	0.0804505	100
Donor2	SUM ALL 3 ORGANS	7.96293	6.80167	7.4252	7.21927	7.16778	4.45627	4.43911	5.67473	4.59928	5.48596	4.22173	4.71941	2.88885	3.69544	3.06619	2.08226	3.63252	3.37509	2.88313	2.47698	1.20702	2.21955	1.55025	0.497683	0.205938	0.045764	100

### Sheet: Composition by HSPC groups
		Number cells per HSPC group										Percent composition
Donor	Tissue	HSC/MPP tier1	HSC/MPP tier2	HSPC cycling	MP	LP	DC	Ery/Mk/Ba/MC	ND	SUM ALL CELLS		HSC/MPP tier1	HSC/MPP tier2	HSPC cycling	MP	LP	DC	Ery/Mk/Ba/MC	ND	SUM ALL GROUPS
Combined	BM	2512	2224	326	3050	307	430	2778	11	11638		21.5845	19.1098	2.80117	26.2073	2.63791	3.69479	23.8701	0.094518	100
Combined	PB	3243	2416	34	991	441	53	1846	28	9052		35.8263	26.6902	0.375608	10.9479	4.87185	0.585506	20.3933	0.309324	100
Combined	SPL	1865	2939	80	902	1927	121	2314	35	10183		18.3148	28.8618	0.785623	8.8579	18.9237	1.18825	22.7241	0.34371	100
Combined	SUM ALL 3 ORGANS	7620	7579	440	4943	2675	604	6938	74	30873		24.6818	24.549	1.42519	16.0108	8.66453	1.9564	22.4727	0.239692	100
Donor1	BM	1259	1317	161	1419	277	292	862	8	5595		22.5022	23.5389	2.87757	25.3619	4.95085	5.21895	15.4066	0.142985	100
Donor1	PB	666	1177	2	132	108	31	469	1	2586		25.7541	45.5143	0.0773395	5.10441	4.17633	1.19876	18.1361	0.0386698	100
Donor1	SPL	1334	1387	6	369	981	70	1043	21	5211		25.5997	26.6168	0.115141	7.08117	18.8256	1.34331	20.0154	0.402994	100
Donor1	SUM ALL 3 ORGANS	3259	3881	169	1920	1366	393	2374	30	13392		24.3354	28.98	1.26195	14.3369	10.2001	2.93459	17.727	0.224014	100
Donor2	BM	1253	907	165	1631	30	138	1916	3	6043		20.7347	15.0091	2.73043	26.9899	0.496442	2.28363	31.7061	0.0496442	100
Donor2	PB	2577	1239	32	859	333	22	1377	27	6466		39.8546	19.1618	0.494896	13.2849	5.15002	0.340241	21.296	0.417569	100
Donor2	SPL	531	1552	74	533	946	51	1271	14	4972		10.6798	31.2148	1.48833	10.72	19.0265	1.02574	25.5632	0.281577	100
Donor2	SUM ALL 3 ORGANS	4361	3698	271	3023	1309	211	4564	44	17481		24.9471	21.1544	1.55025	17.2931	7.48813	1.20702	26.1083	0.251702	100

### Sheet: Composition committed prog
		Number cells per progenitor cell group						Percent composition
Donor	Tissue	Ery/Meg/Baso/Mast	Myeloid	DC	Lymphoid	SUM ALL CELLS		Ery/Meg/Baso/Mast	Myeloid	DC	Lymphoid	SUM ALL CELLS
Combined	BM	2778	3050	430	307	6565		42.3153	46.4585	6.54989	4.67631	100
Combined	PB	1846	991	53	441	3331		55.4188	29.7508	1.59111	13.2393	100
Combined	SPL	2314	902	121	1927	5264		43.959	17.1353	2.29863	36.6071	100
Combined	SUM ALL 3 ORGANS	6938	4943	604	2675	15160		45.7652	32.6055	3.98417	17.6451	100
Donor1	BM	862	1419	292	277	2850		30.2456	49.7895	10.2456	9.7193	100
Donor1	PB	469	132	31	108	740		63.3784	17.8378	4.18919	14.5946	100
Donor1	SPL	1043	369	70	981	2463		42.3467	14.9817	2.84206	39.8295	100
Donor1	SUM ALL 3 ORGANS	2374	1920	393	1366	6053		39.2202	31.7198	6.49265	22.5673	100
Donor2	BM	1916	1631	138	30	3715		51.5747	43.9031	3.71467	0.807537	100
Donor2	PB	1377	859	22	333	2591		53.1455	33.1532	0.849093	12.8522	100
Donor2	SPL	1271	533	51	946	2801		45.3767	19.0289	1.82078	33.7737	100
Donor2	SUM ALL 3 ORGANS	4564	3023	211	1309	9107		50.1153	33.1942	2.3169	14.3736	100

### Sheet: Composition in EryMegBasoMC
		Number cells per HSPC group								Percent composition
Donor	Tissue	4 EryP	9 MEP2	11 MEP1	16 MkP	18 MEP3	21 BMCP	SUM ALL CELLS		4 EryP	9 MEP2	11 MEP1	16 MkP	18 MEP3	21 BMCP	SUM ALL CELLS
Combined	BM	920	417	212	724	305	200	2778		33.1174	15.0108	7.63139	26.0619	10.9791	7.19942	100
Combined	PB	466	576	264	92	241	207	1846		25.2438	31.2026	14.3012	4.98375	13.0553	11.2134	100
Combined	SPL	518	461	831	99	229	176	2314		22.3855	19.9222	35.9118	4.27831	9.89628	7.60588	100
Combined	SUM ALL 3 ORGANS	1904	1454	1307	915	775	583	6938		27.4431	20.957	18.8383	13.1882	11.1704	8.403	100
Donor1	BM	306	91	26	217	127	95	862		35.4988	10.5568	3.01624	25.174	14.7332	11.0209	100
Donor1	PB	70	205	77	15	64	38	469		14.9254	43.71	16.4179	3.19829	13.6461	8.10235	100
Donor1	SPL	275	199	379	48	80	62	1043		26.3663	19.0796	36.3375	4.60211	7.67018	5.94439	100
Donor1	SUM ALL 3 ORGANS	651	495	482	280	271	195	2374		27.4221	20.8509	20.3033	11.7944	11.4153	8.21398	100
Donor2	BM	614	326	186	507	178	105	1916		32.0459	17.0146	9.70772	26.4614	9.29019	5.48017	100
Donor2	PB	396	371	187	77	177	169	1377		28.7582	26.9426	13.5802	5.59187	12.854	12.2731	100
Donor2	SPL	243	262	452	51	149	114	1271		19.1188	20.6137	35.5625	4.01259	11.7231	8.96932	100
Donor2	SUM ALL 3 ORGANS	1253	959	825	635	504	388	4564		27.454	21.0123	18.0762	13.9132	11.0429	8.50131	100
