## Supplemental Table 4 for "Quantitative and molecular differences distinguish adult human medullary and extramedullary haematopoietic stem and progenitor cell landscapes"

### Sheet: Sheet1
louvain_0 HSC/MPP5	louvain_1 HSC/MPP9	louvain_2 MP2	louvain_3 HSC/MPP1	louvain_4 EryP	louvain_5 HSC/MPP10	louvain_6 HSC/MPP7	louvain_7 MP3	louvain_8 LP2	louvain_9 MEP3	louvain_10 HSC/MPP2	louvain_11 MEP1	louvain_12 LP1	louvain_13 MP1	louvain_14 HSC/MPP4	louvain_15 HSC/MPP8	louvain_16 MkP	louvain_17 HSC/MPP6	louvain_18 MEP2	louvain_19 HSC/MPP3	louvain_20 DC	louvain_21 BCMP	louvain_22 HSPC cycle	louvain_23 MP4	louvain_24 ND1	louvain_25 ND2
VIM	SELL	TUBA1B	HIST1H1C	APOC1	HNRNPH1	AVP	IGLL1	LTB	CNRIP1	AVP	SERPINB1	LTB	MT-ATP6	MLLT3	CD52	DAD1	CRHBP	CTNNBL1	ID1	LSP1	HDC	PTTG1	TYROBP	SLC9A3R2	HIST2H2AA3
ANXA1	SPINK2	TYMS	SOCS2	BLVRB	FAM211A	JUN	VAMP8	IGJ	PKIG	HOPX	NFKBIA	NKG7	AVP	CRHBP	CD74	ITGA2B	HIST1H1C	TPI1	MIR24-2	CORO1A	MS4A3	CENPF	FCER1G	IFI27	HSD17B14
TAGLN2	AVP	TUBB	MLLT3	S100A6	MDM4	HOPX	GAPDH	RGS1	FCER1A	SOCS2	RP11-354E11.2	LST1	MT-ND3	MDK	AVP	PDLIM1	HIST1H2AC	RANBP1	TSC22D3	TMSB4X	GATA2	HMGB2	S100A11	S100A16	CD52
FHL1	C1QTNF4	STMN1	HIST1H2BG	TMEM14C	CDC42	CRHBP	NUCB2	EVL	CTNNBL1	AREG	FCER1A	EVL	MT-ND5	AVP	RPL31	RP11-354E11.2	JUN	DAD1	IDS	TMSB10	S100A6	BIRC5	S100A9	ID3	RPS4Y1
TSPAN2	HOPX	GAPDH	CRHBP	MPC2	C1orf56	ZFP36	MGST1	KLRB1	S100A4	CRHBP	IL8	CCR7	CSF3R	ZFAS1	HOPX	PLEK	ZFP36	PTMA	SOCS2	IRF8	ALOX5AP	HMGB1	CD14	EMP1	CCDC42
PBXIP1	C19orf77	DUT	SRGN	CNRIP1	PAQR7	SELL	MT-ND5	ACY3	KLF1	CEBPB	ZFP36	CTSD	MT-ND4	CLEC9A	C19orf77	RAP1B	HIST1H2BG	PCNA	MDK	IGJ	DTWD2	HMGN2	LYZ	RHOC	HIST1H2BG
S100A10	KIAA0125	H2AFZ	HIST1H2AE	S100A4	TRA2A	TUBA1A	PRSS57	DDIT4	GATA1	MLLT3	GATA2	HCST	RIC3	C6orf48	MDK	FERMT3	HIST1H2AE	TYMS	PTPRC	CD74	HPGDS	NUCKS1	SERPINA1	CD9	CRIP2
PTMS	PTPRCAP	PCNA	HIST1H2AC	KLF1	CDC42SE1	MLLT3	CALR	LSP1	S100A6	MAP3K8	CD69	SLC2A5	GIMAP7	BST2	ZFAS1	CD63	HIST2H2BE	CYTL1	MYADM	PLP2	SRGN	CCNB2	LGALS1	EMCN	PLEC
LMNA	H2AFY	RANBP1	HLA-DQB1	CA1	EIF2S3	ZFAS1	MT-ATP6	TNFRSF18	CYTL1	APP	RNF130	C10orf54	MT-ND4L	RP11-598F7.3	CRHBP	TPM1	HIST1H2BK	H2AFZ	TUBA1A	CYBA	SEC61B	HNRNPA2B1	TYMP	TM4SF1	RPL31
PTPRC	CD52	GSTP1	HIST1H2BK	MPST	CTNNB1	ANKRD28	ENO1	NKG7	HNRNPA1	ID1	CYTL1	LSP1	CD81	ZBTB20	SELL	CST3	MLLT3	PFN1	AVP	LGALS1	KIAA0101	H2AFZ	S100A8	S100A11	PPP1R16A
MBOAT7	PLAC8	ENO1	HLA-DRA	MYC	TSPYL1	CD52	MT-CO2	RUNX2	RP11-620J15.3	PTPRC	NFKBIZ	KIAA0125	SULT1C4	EGFL7	RP11-598F7.3	ACTB	IL8	YBX1	ANXA1	GPX1	CD63	CDKN3	CTSS	HYAL2	IL1RAP
LAG3	GMFG	MCM7	CLU	TFR2	AVP	PPP1R15A	MPO	TMSB4X	RNF130	KIAA0125	FOS	LY96	MT-CYB	H1F0	PTPRCAP	LSMD1	C10orf10	FABP5	ANKRD28	ACTG1	LGALS1	MKI67	COTL1	LMNA	RP13-582O9.5
CD52	NPDC1	PRDX1	HLA-DPA1	EMP3	PPP1CB	FOS	FABP5	SOX4	TPM1	HLA-E	CXCL2	MZB1	RP11-66N24.4	SOCS2	ARHGDIB	PKM	AJ006998.2	GPX4	HLA-DRA	PLD4	PPIB	UBB	S100A10	CNN3	SLC10A5
MYADM	RCSD1	PKM	HIST2H2BE	TMEM14B	CRHBP	IDS	SERF2	CORO1A	SLC40A1	HLA-DQB1	TESPA1	IGJ	C9orf139	SNHG7	RPS4Y1	GMPR	SELL	ALDOA	MCL1	HCST	P4HB	RAN	CST3	ANXA5	MYOM2
AHNAK	EGFL7	PHGDH	CD74	FBXO7	GIGYF1	KIAA0125	PLAC8	MALAT1	IL1B	CLEC9A	EGR1	CORO1A	XIST	GIMAP7	HLA-DPB1	TIMP1	MALAT1	DNAJC9	VIM	RUNX2	SEC61G	TUBA1B	FCN1	ANXA2	TPM2
TFPI	GYPC	HMGN2	HIST1H2BC	LINC00152	SET	CLEC9A	CFL1	CYTH4	TFR2	CD52	JUN	DNTT	C10orf10	SOCS3	ZYX	PFN1	KLF2	LDHB	MT-ND2	BLNK	CNRIP1	DYNLL1	MNDA	IL32	CREG2
CD99	IGLL1	CYBA	H1F0	REXO2	ARRDC3	RP11-598F7.3	SNRPF	IL7R	MPST	NPDC1	PLEK	RGS1	MTRNR2L8	VAMP5	KIAA0125	TPI1	EGR1	MCM7	KLF6	ADA	CPA3	CDC20	FTL	LGALS1	TFAP2E
ATP2B1	TPM4	NAP1L1	BST2	MIR4435-1HG	B4GALT1	GIMAP7	IGFBP7	LINC00865	EMP3	GLIPR1	CPPED1	KLF6	ATP8B4	PCDH9	HLA-DRA	RAB8A	GBP2	RAN	SRGN	SPNS3	COTL1	ANP32B	RP11-1143G9.4	RASIP1	BAIAP3
CD9	NAP1L1	SPINK2	ALDH1A1	RPL8	RP11-349A22.5	HIST2H2AA3	MT-ND4	STK17A	PDCD4	GIMAP7	MALAT1	LGMN	CCDC175	LAPTM4B	HLA-DRB1	GPX4	HIST1H2BD	ACTB	YBX3	ITM2C	FCER1A	CCNB1	CSTA	ESAM	SNED1
ANXA2	CD74	DEK	CDADC1	RPL14	TNRC6B	HIST1H2AE	PKM	CCR7	FBXO7	ERI2	CXCL3	SPNS3	AC159540.1	CTSF	FXYD5	PDIA3	MYCT1	SNRPD1	CRHBP	DDIT4	HMGB1	CKS2	TIMP1	AC011526.1	AC091729.9
GBP2	ACTG1	CHCHD2	HIST1H2BD	RPL37A	INSR	NFKBIA	HMGN2	ID2	MPC2	AJ006998.2	CD82	TMSB4X	MTRNR2L2	PHLDB2	SPINK2	CLIC1	HIST1H2BC	LSMD1	CIRBP	CD53	H2AFV	LSM5	VCAN	GNG11	TRAF1
CRHBP	TKT	TPI1	KLF2	UROD	RP11-1275H24.3	DUSP1	NPW	GPR183	LINC00152	HLA-DPA1	BTG2	KIAA0087	C20orf201	ELMO1	HLA-DRB5	S100A4	TM4SF1	TUBA1B	HLA-DPA1	ERP29	SOX4	PTMA	CYBA	BAG3	APBB3
SH3BGRL3	HLA-DRA	NASP	MDK	MT-CO3	SELL	H3F3B	ATP5G3	ARL4C	PDLIM1	BST2	IER2	TNFRSF4	STK11	IQGAP2	EGFL7	C14orf2	PIK3IP1	FCER1A	LAPTM4A	NKG7	C1orf186	HMMR	CEBPD	RGCC	RALGDS
UCP2	HLA-E	GINS2	ERI2	RPS16	FOXP1	HIST2H2BE	EIF4A1	ADA	RP11-354E11.2	HLA-DRA	HIST2H2AA3	CYTH4	MT-CO1	MMRN1	NPDC1	RNF130	CLEC2B	DUT	FOS	ATP5E	TMEM258	HMGN1	TMSB4X	SGK1	RP5-864K19.4
IDS	TAOK3	FABP5	AVP	RPS21	APOL2	SPINK2	RPS16	SATB1	CD38	MMRN1	MPP1	DDIT4	AKNA	CD9	PCBP2	GATA1	RHOB	SNRPB	CLEC9A	MYL6	PLIN2	RAD21	C1orf162	CD59	SPOCK3
EMP3	ZFP36L2	AIF1	PTPRC	RPS25	CTC-425F1.4	FOSB	PPIB	CXCR4	TMEM14C	GADD45A	DUSP1	DUSP6	COL5A1	HLA-E	SNHG7	PPIF	HSPA1B	NME1	HOPX	MZB1	LMO4	HMGB3	S100A6	RHOB	PHLDA2
ANKRD28	C1orf228	MCM3	SELM	MT-CO1	CHP1	HIST1H1C	RAN	DNTT	HBD	RP11-598F7.3	DNAJB6	TYROBP	AC021860.1	TNFRSF14	GNB2L1	HBD	AVP	PA2G4	BST2	DBI	SSR3	PSMA4	MS4A6A	SYNE2	RP1-197B17.3
CD74	2006-09-01	CKS1B	HLA-E	GATA1	MLLT3	KLF6	GSTP1	MAF	SH3BGRL	ALDH1A1	IL1B	PRSS1	OBSCN	MYCT1	C1QTNF4	PTMA	H1F0	HMGA1	CD74	LAT2	SSR4	STMN1	SAT1	MALAT1	AC012360.4
SSBP2	SERPINB1	ATP5G1	HLA-DQA2	RPS11	ATP1B1	GLIPR1	H2AFZ	NPTX2	CAT	SELL	CTNNBL1	TNFRSF18	CTAGE5	GLTSCR2	SH3BGRL3	H3F3A	HLA-E	CHCHD2	SELL	SRP14	RPL36AL	OAZ1	S100A12	SYNE1	CLDND2
DDAH2	HLA-DPA1	RAN	CLEC9A	EEF1B2	PPP3CA	MCL1	PSMB3	DUSP2	SLC25A6	PDE4B	JUNB	PTPRCAP	RANBP17	PIM1	PFN1	LDHB	GIMAP2	SRSF2	CHMP1B	HERPUD1	SSR2	ILF2	LST1	S100A10	MAP1LC3A
SELL	IFI16	KIAA0101	HLA-DRB5	FAM178B	CBX6	EGR1	PEBP1	TNFRSF4	SERPINB1	MDK	H3F3B	KCNK17	C19orf81	MIR155HG	ICAM3	H2AFZ	SOCS2	C1QBP	MLLT3	SEC61B	RNF130	TUBB	S100A4	PPAP2B	GBF1
CD44	CSF3R	NME1	HLA-DPB1	PPP1R14A	PAN3	C6orf48	YBX1	LCK	MPP1	GIMAP1	ZFAS1	MEF2C	LAMB2	PIK3IP1	CD99	ATP5E	TFPI	PSMA7	SOD2	HLA-DRA	CALR	DDX39A	CD68	PMP22	H3F3C
HLA-DRA	GLIPR1	YBX1	TCEAL2	RP11-620J15.3	C16orf54	KLF2	COX6C	CAPG	MIR4435-1HG	RNASET2	HEMGN	HOXA9	AARSD1	RAB13	HLA-DPA1	PKIG	HEMGN	MPP1	NPDC1	IRF7	CSF2RB	ANP32E	TMSB10	PPAP2A	ATP5EP2
2011-09-01	ARHGDIB	CDK4	HLA-DQA1	RPL4	TOR1AIP2	BTG2	CHCHD2	SLC38A1	PDZD8	ID2	SOD2	FAIM3	RP11-727F15.9	SORL1	H1F0	MPP1	KIAA0125	CDK4	LAPTM4B	CFL1	EXD3	ARL6IP1	SH3BGRL3	NEDD9	HES1
TM4SF1	SNHG8	MGST1	HLA-DRB1	PLIN2	CDC42SE2	GLTSCR2	C1QBP	SPNS3	ITGA2B	SRGN	PPP1R15A	DUSP2	MIAT	AJ006998.2	RPS8	LY6E	GIMAP7	DCTPP1	TM4SF1	HLA-DMB	TPSAB1	ACTB	FPR1	CLDN5	GPRASP2
TUBA1A	XBP1	RPL22L1	MMRN1	RPL27A	RP11-598F7.3	RPL34	SNRPE	LGMN	CASP3	CDADC1	HIST2H2BE	REL	MEG3	EIF3E	C9orf89	RAN	DUSP1	HSPA8	RNASET2	RNASE6	RP11-620J15.3	CFL1	ANXA2	DAB2	HIST1H2AE
SERPINB1	ICAM3	TMEM106C	MYCT1	CTNNBL1	BCL11A	MDK	MT-CYB	RGS2	CCNG1	CIRBP	FOSB	AMICA1	SLC2A3	PTGS1	DNAJC4	PDIA6	EVI2B	U2AF1	AAED1	SOX4	PTMA	SMC4	CD48	PPFIBP1	AC079305.10
ANXA6	HNRNPA1	LSM4	BEX1	RPS28	SRSF6	AJ006998.2	RPL35	RUNX3	DAD1	SOCS3	CPA3	S100Z	CENPB	SKAP1	RPS13	FCER1A	TSC22D1	ERH	DNAJB6	CAPG	CLEC11A	SFPQ	NEAT1	SERTAD1	TCTN2
CAMK1D	NUCB2	RPS4X	SEPP1	RPL23	FAM134A	RP11-386I14.4	ATP5J2	VPREB1	NPM1	AMICA1	C7orf73	HOPX	ACOT11	CEBPB	CLEC9A	HMGN1	GLIPR1	PDIA3	CHST11	TYROBP	FBXO7	CENPW	LGALS3	SQSTM1	RP3-460G2.2
CALCOCO2	HLA-DPB1	RPL35	EIF4A2	RPS14	GIMAP7	SOCS2	RAB32	STK17B	PLIN2	H1F0	KLF6	CXCR4	RP11-258C19.7	CDADC1	SERPING1	CFL1	SEPP1	SLC25A5	HLA-DPB1	CCDC50	GATA1	CKS1B	CTSB	KLF4	DENND2D
TSC22D3	SNHG7	SNRPB	HIST2H2AA3	HMGB1	JAK3	PNRC1	NME1	IRF8	RAP1B	SPINK2	HIST1H2AE	PRKCB	HOXB3	CSF3R	GRINA	TAGLN2	PBXIP1	HMGB1	BEX2	MEF2C	RNASE2	HSP90B1	SPI1	HSPB1	HEATR5A
TMEM66	ENO1	MT-ND5	CDKN1A	RPLP2	TLE3	GIMAP2	COX7B	ITGB7	STXBP6	CLEC7A	CD37	ITM2C	VASH1	CHRM3	CD37	NDUFS5	NFKBIA	ATP5B	HLA-DQB1	LCP1	IGLL1	LSM4	HMOX1	AKAP12	DHCR24
CRIP2	CD99	TPT1	CEBPB	RPL37	RP11-294J22.6	JUND	SHFM1	LST1	LMO2	GBP4	PTPN6	MALAT1	CXCL2	HOPX	C6orf48	PSMA7	CD164	VDAC1	ARL4A	ACTB	EREG	MTDH	BCL2A1	TINAGL1	RP11-76E17.3
BAALC	PRSS57	LDHB	MAFF	RPL29	PIM2	KLF4	MT-CO3	MZB1	MYC	LY96	HIST1H1C	ISG20	LIPE-AS1	PTPRC	RPL34	MT-CO2	HSPA1A	HSP90AB1	CLEC2B	ITGB7	PRSS57	COX8A	CFD	UPP1	FAM47E
CRIP1	IGFBP7	SNRPD1	CDH7	RPS15A	ANKRD40	PTPRC	TXN	IL2RG	LXN	ICAM3	HPGDS	ACY3	C1orf63	NPR3	RPL35A	SLC25A5	CD52	NCL	BEX1	MYL12A	C12orf57	MAD2L1	CFP	IFITM3	S100A9
ID1	MAP3K8	SNRPE	TSC22D1	SLC25A6	ETV6	HIST1H2BK	LDHA	LDLRAD4	VAPA	HLA-DPB1	LAPTM4B	AC004540.4	MEIS1-AS2	TMEM91	PRSS57	PCNA	HIST2H2AA3	PDIA6	DUSP1	POU2F2	SEC11A	HNRNPK	ITGB2	PALMD	KIFC3
RABAC1	NPM1	PA2G4	H3F3B	ITGA2B	FNIP1	RPL31	COX5A	MME	CD82	PIK3IP1	DDAH2	COBLL1	RLTPR	CXCL2	MLLT3	UROD	FOS	STMN1	HLA-E	C12orf75	PLEK	HNRNPH3	RNASE2	ELTD1	EMID1
HLA-DPB1	LAT2	HMGA1	GIMAP7	RPS18	CLEC9A	ATF3	MZT2B	RASD1	GATA2	IDS	ELMO1	LAPTM5	RP6-99M1.2	NRIP1	GYPC	MT-CO1	JUNB	CFL1	CD37	IDH2	COPE	CCT5	CARD16	EDNRB	RPP21
MDK	EEF2	PFN1	C10orf10	CASP3	AJ006998.2	C1QTNF4	UQCRQ	KLF6	TMSB10	SOCS1	TUBA1A	CD99	RP11-430G17.3	RPL31	HLA-DQA1	NDUFA4	HOPX	TALDO1	TCF4	PTPN1	NDUFB9	MZT2B	PSAP	F2RL3	TRIM61
RAB13	FAM26F	MCM5	HLA-DMA	CST3	HOPX	CLEC2B	TUFM	CYGB	SOX4	CD74	TAF1D	VPREB1	LL22NC03-2H8.5	HEMGN	RPS6	YBX1	HSPB1	MCM3	KLF4	CTSB	SAT1	TOP2A	RGS2	APP	AVP
HLA-DPA1	HSD17B11	LDHA	ATF3	TMSB10	CAPZA1	LINC00936	RANBP1	SPECC1	BLVRB	CXCR4	GMPR	SH3BP5	MT-ND6	C9orf43	GNG11	TYMS	HIST1H3D	EIF4EBP1	AKAP13	HLA-DPA1	C19orf10	KIAA0101	IGSF6	GABARAPL1	MYLK-AS1
AVP	APEX1	NHP2	HIST1H3D	RPL41	RNF144B	IER2	SSBP1	CD3E	SNX5	GIMAP2	GNA15	ID2	SYNGAP1	SULT1C4	MBOAT7	NDUFB9	CXCL2	PPIA	EIF3E	HLA-DPB1	OSTC	DEK	GRN	CDC42EP2	HIST1H2BC
KLF2	TMEM173	TK1	TSC22D3	PDCD4	SOCS2	HSPA1B	PPA1	NEGR1	LSMD1	TCF4	FTH1	CD300A	MCTP2	CLU	CD34	CHCHD2	TXNIP	SERBP1	TFPI	CNPY3	S100A4	SNRPD1	MS4A4A	TM4SF18	LRRC29
TMEM173	CRHBP	ERH	ARID5A	GPX4	ZNF652	DUSP6	PSME2	TRIB2	NMI	ARID5A	RP11-620J15.3	DENND6B	RP1-29C18.10	RP11-553L6.5	R3HDM4	RANBP1	PPP1R15A	HNRNPAB	YPEL5	ARPC2	RPS11	TPX2	FGR	ICAM2	C19orf77
ICAM3	GBP2	NPW	AREG	RPL12	RQCD1	NPDC1	SEC61B	CD79A	GPX4	THEMIS2	MARCKSL1	CD97	RP11-597D13.9	CCDC175	HIST2H2AA3	PPIA	PTPRC	SNRPE	FHL1	CTSD	RPS20	SNRPF	FYB	PLAT	RSPH1
ZSCAN18	CDK6	SIVA1	CFH	UQCRH	MDK	RCSD1	ATP5G2	TYROBP	PRKAR2B	LYRM1	SYPL1	ITGB2	RP11-473M20.16	GBP4	AREG	HMGA1	DNAJB1	MARCKSL1	APP	HLA-DRB1	MARCKSL1	LSMD1	HCK	CRIP2	NANOS3
LRRFIP1	ZFAS1	ALDOA	ID1	YBX1	AFMID	TPT1	PPIA	HES4	FHL2	PCDH9	LYSMD2	CLNK	LRRC26	CD37	TPT1	HNRNPF	MDK	COX5A	CDC42SE2	LY86	COX8A	PFN1	C10orf54	CLEC14A	KCTD2
CIRBP	MZB1	NUCB2	SWAP70	HNRNPA1	RP11-138A9.2	HEMGN	TMA7	CTSD	HMGB1	LIMS1	ETS2	CYGB	AL132709.5	SELP	BAALC	COX8A	ZFP36L2	HNRNPF	PPP1R15A	TCF4	LSMD1	H2AFV	IFITM3	CALCRL	BEND7
ITM2C	PABPC1	RPA3	GIMAP1	RPL32	ADNP	RHOB	PSMA7	2009-09-01	C14orf2	HLA-DQA1	LYL1	ADA	TIGD5	IGSF10	AIF1	CCT5	TNFSF10	ATP5G1	IFITM3	SLC25A5	IDH2	TUBB4B	AIF1	GIMAP4	YAE1D1
NPDC1	MBOAT7	MT-ND4	GBP4	RPS20	CSF3R	HLA-DQB1	ARPC2	TRAF3IP3	PTPLA	SEC14L1	CD164	BTG1	ABCA2	ERG	RBPMS	ANP32B	BTG2	DEK	ICAM3	SHD	RPL41	CALM3	NAMPT	APOLD1	LINC00984
YBX3	GIMAP2	CFL1	LIMCH1	MARCKSL1	GOLIM4	ID1	SNRPD1	CD7	UROD	CYSLTR1	CLIC1	SLC38A1	ATP2A1	ICAM3	TSPAN3	SRSF3	TMEM140	CCT5	HLA-DQA2	SPIB	MLEC	HN1	NUP214	SERPINH1	PODXL2
IPO11	SORL1	DCTPP1	APP	RPSA	DOCK5	DNAJB1	NAP1L1	CLEC4A	PTMA	SWAP70	ZBTB16	CD52	SEC31B	ZFAND1	GMFG	SNRPG	EVI2A	CD63	KLF2	PPIB	MPST	HSPA8	MAFB	PLK2	POLB
S100A11	EBPL	MIF	AKR1C3	RPS23	NPR3	SNHG7	PTMA	RP11-347P5.1	TXNL1	NRIP1	PABPC1	PTP4A3	ABCA3	DDAH2	LAG3	PPIB	EIF4A2	NASP	PBXIP1	PTPRCAP	MTDH	CENPE	DOK2	PLS3	KIF9
SOCS2	BIN1	FEN1	AJ006998.2	RPL27	CLEC7A	HLA-E	RPLP2	CLN8	RPL4	BEX1	ZBTB20	CXXC5	LA16c-431H6.6	GNA15	TNFRSF14	RGS18	PTMS	SNRPG	ARID5A	B2M	CAMLG	PSMA7	CYBB	CLIC4	TNFRSF4
MIR24-2	TNFSF13B	TXN	SOCS3	NPM1	C6orf62	CSF3R	TUBA1B	ITM2C	H2AFV	C1QTNF4	MRPL16	YPEL5	NKX2-3	GUCY1B3	NFE2	ALDOA	ERICH1	NUDC	HLA-DQA1	ATP5L	MYB	RBMX	NPC2	NUPR1	CCDC9
GSN	VAMP8	PPIA	MEG3	RPL13A	APOBEC3C	HIST1H2BG	UBL5	LZTFL1	RPS16	SEPP1	MYCT1	NPTX2	RP11-1055B8.7	HSD17B11	VAMP5	OAZ1	BAALC	TXN	PABPC1	TNNI2	FTL	SNRPG	BRI3	NES	VEGFB
CLEC2B	GNA15	C1QBP	IFITM3	RPL19	H6PD	GBP4	C1QTNF4	RP1-244F24.1	RPL14	LAIR1	PNRC1	ADAM28	RP11-630C16.2	CDH26	PTMS	SNRPD1	KLF4	PTGES3	C6orf48	HLA-DQA1	EMP3	PPIA	RNASE6	PLVAP	PSTK
EMP1	CAT	PSME2	RASSF6	RPS5	SERPINB9	EIF3E	NDUFAB1	CLNK	ALDH1A1	EVI2B	TNFAIP8	RAB31	AC104532.4	PRKACB	HLA-DQB1	SH3BGRL3	MBOAT7	SSB	VPS37B	MAPKAPK2	CYBA	SRSF3	CCL3	PODXL	RP11-881M11.1
FDX1	CD37	CALR	TM4SF1	PRDX2	LETM1	APP	SRP14	MEF2A	MYB	TFPI	CAPZA2	TCF4	TMEM150B	INPP4B	TRAPPC6A	LDHA	CLEC9A	HNRNPA2B1	PPP1CB	ARPC3	STMN1	SNRPB	LY96	SPARC	GRM7-AS1
RHOC	PIM1	RPS19	IDS	ATPIF1	NOG	MALAT1	CYBA	LY86	RPL41	C6orf48	ANXA1	STK17A	TRIM73	BEX1	CSF3R	COX7A2	BTG1	HSPD1	GLTSCR2	LDLRAD4	UBA52	MRPL51	CTSH	ETS2	YTHDF3-AS1
CD37	BTF3	CENPH	ZFP36	RPS29	HEMGN	JUNB	MT-ND1	C10orf54	TIMP1	MSRB3	EREG	TBCD	POU5F2	TMEM163	PPIA	SNRPB	CD44	GSTP1	PRDX1	VAMP8	DHRS9	U2AF1	FGL2	CDKN1A	RP11-212D19.4
GLIPR2	CD34	DHFR	PCDH9	UBA52	OSBPL10	HLA-DRA	ERH	PTGER4	POLR1D	HIST1H2AC	HSD17B11	RERE	SMCR5	SLC1A6	HLA-B	PA2G4	BEX1	SRM	RNF125	TMIGD2	SNX5	CALM1	NCF2	PLA2G16	DLG3-AS1
C9orf89	EIF4A1	DNMT1	FAM198B	RPL18	HIST2H2BE	GBP2	MT-CO1	TOB1	RPL37A	SNHG7	VIM	PRSS3	RP11-49I11.1	TMEM98	GLIPR1	SERBP1	GIMAP1	NDUFS5	AIF1	CTSZ	RPS16	FABP5	CD36	SLC3A2	RP5-1029F21.3
HLA-E	PROM1	PGK1	JUN	RPS3	CASP2	HLA-DPA1	NDUFS6	SPINK2	CST3	AC004381.6	PRKACB	ARL4C	SIPA1L3	RHOC	LDOC1	DUT	CXCL3	COX6B1	MBOAT7	STMN1	FKBP2	2007-09-01	LY86	C8orf4	CTD-2623N2.5
ZFAS1	CELF2	HINT1	GIMAP2	RPS8	RP11-538P18.2	CD69	ATP5G1	AC016629.8	RPS25	ISG20	PTTG1IP	SLC43A2	TIAF1	RPL34	SLC9A3R1	U2AF1	SAT1	H3F3A	EMP1	HLA-B	MS4A2	HMGN3	FCGR1A	IGFBP5	RP11-171I2.3
AJ006998.2	HLA-DRB1	UNG	LAPTM4A	RPL7A	HIST2H2AA3	PABPC1	HMGN1	ITGA4	MT-CO1	TCTEX1D1	RGS1	LPIN1	AC115618.1	SYTL4	RPLP0	S100A6	BST2	TUBB	LMNA	TMA7	FKBP11	NCL	PLBD1	FERMT2	RNF222
AKR1C3	HSH2D	COX5A	NAMPT	PKIG	RP11-452L6.1	CD44	SNRPG	MED13L	UCP2	CLEC2B	RHOB	IRF8	GALNT5	HIST1H2AC	SNHG8	SEC11A	ATF3	SRSF3	HLA-DMA	NREP	DNAJC9	SSB	CD163	RAMP2	MAPK11
MTURN	LTA4H	FAU	UCHL1	RPL36	2006-03-01	HLA-DPB1	RPL28	KIAA0087	DRAP1	ITM2B	RAC2	CD53	CDAN1	CDH7	OXA1L	ARPC1B	RP11-598F7.3	CACYBP	SPINK2	CYTH4	SYNGR2	HNRNPR	PLAUR	SH3BP5	SLC26A6
LEPROT	MSI2	GGH	SLC2A3	RPL23A	XYLT2	NRIP1	NDUFS5	KCNK17	MINPP1	LST1	PTPLA	TNFAIP3	CAGE1	SCN9A	LTA4H	C2orf88	SESN1	CALM2	ZFP36	SPCS1	NDUFB11	YBX1	UPP1	SDCBP	RP11-449P1.1
CAST	HLA-A	NME4	PTGS1	RPL26	THAP5	MIR24-2	COX7C	BTG1	LYL1	AKR1C3	PBX1	SPECC1	TBX19	LAIR1	XXYLT1-AS2	PARK7	PNRC1	NDUFA4	ATP2B1	2001-09-01	MT-CO2	PTGES3	PYCARD	CARHSP1	RP11-271K21.11
CYSTM1	C6orf48	SLC25A5	SEC14L1	CALM2	AC090186.1	BAALC	RPS15	PRL	LIMD2	CDKN1A	LAPTM5	PHYKPL	KIAA1522	PRKCH	SNRPD2	SSB	CD69	CCT2	TMEM66	2009-09-01	DBI	SET	FCGR2A	CYSTM1	RP3-395M20.9
MVP	HLA-DMA	USP1	LYRM1	TPM1	MBOAT1	RPS4Y1	RPL27	FAIM3	HSP90AB1	CD37	SLC40A1	IL2RG	RP11-112J3.16	HSD17B14	CLDN15	VDAC1	VIM	KIAA0101	CSF3R	NCF1	IFITM2	SLC25A5	TNFRSF1B	ARID5A	RP11-327P2.5
AP1S2	RPL15	RPL28	CLEC7A	RPLP1	RCSD1	HIST1H2AC	RPLP1	RORC	RPSA	PRKCH	HIST1H2BG	TSC22D1	TRIM71	ANGPT1	CNN2	HSP90B1	LEPROT	S100A4	GYPC	DNTT	NDUFS5	NUSAP1	CD63	SEC14L1	PCDHB14
KLF6	ITM2C	RPS15	ACSM3	MT-CO2	CPT1A	GIMAP1	STMN1	SH2D1A	GMPR	GNG11	FAM117A	GNG11	APOLD1	EPB41L4A-AS1	COMMD6	PSMA4	TSC22D3	RP11-354E11.2	ZFAS1	PPP1R18	VAMP8	EIF4A1	SAMHD1	INPP1	CTB-41I6.2
HOPX	BAALC	PTMA	BEX5	RPL24	RPS4Y1	COMMD6	UBA52	AC006129.2	RPS11	CTSF	TSC22D3	HLX	CTC-246B18.10	RPS4Y1	ID2	HMGN2	ANXA1	CCT7	PTGER2	IL2RG	RPLP1	HNRNPD	CTSD	ITGA5	RP11-129J12.1
GIMAP7	RP11-304L19.5	IDH2	PLSCR1	MGST2	SLC12A2	NPR3	LSM5	SUN2	HNRNPC	GBP2	TPM4	CD79A	P4HA3	NFIB	CEACAM4	MT-CO3	BIRC3	NHP2	JUND	RASD1	DAD1	HNRNPM	CTSZ	NFE2L2	SPDYE1
MGST3	ISG20	LSM3	CLIC2	EIF3A	RASSF3	ICAM3	C14orf2	GSTA4	RTN3	RBPMS	GPX1	MME	RP11-162G10.5	AC073283.4	NBEAL1	SRSF2	SERTAD1	FUS	AREG	UBE2J1	MRPL16	COX7B	CPVL	MTUS1	GOSR2
ATP8B4	EIF3E	RPS23	RP11-598F7.3	SERBP1	PTBP2	SORL1	POMP	CD53	FTH1	RIC3	AMD1	TP53INP1	RP11-134P9.3	ATP8B4	ROBO3	NUCKS1	AKR1C3	HMGN2	CDH26	GNAS	SERP1	SRSF7	STXBP2	SPTBN1	RP11-314C16.1
ISG20	UGP2	UQCRQ	FTH1	HMGA1	RGPD5	PROM1	MIF	HES1	ATP5B	CFH	ATP2C1	TRAF3IP3	ZER1	SLC10A5	IFITM2	HNRNPA2B1	GBP4	LDHA	CD44	ITGB2	SUB1	AURKB	TSPO	PLIN2	CDC42EP1
MAGED2	CLEC2B	RPS12	TCF4	RPS27	TOB1	EEF2	TNFSF13B	PHACTR1	CLNS1A	AKAP13	ZEB2	PPP1R18	RP11-319G6.1	RP11-66N24.4	AP001171.1	NME1	GNAI1	PSMA4	PDE4B	CARHSP1	CHCHD2	SYNCRIP	IFI30	PDLIM1	TMEM262
FNBP1	MPG	NUDT1	HAPLN3	RPL18A	TRIM59	BEX1	PARK7	SPON2	ANP32B	CYYR1	MCL1	BCL11A	GPRASP1	CXCL3	HIST2H2BE	MYL6	HLA-DQB1	HMGN1	EBPL	FAM49B	SLC45A3	GGH	CEBPB	ARHGAP29	RP11-388C12.1
BEX1	APLP2	RPS7	MIR24-2	RPS27A	ZNF662	HIST1H2BC	DBI	NCF1	SIAH2	HLX	TAGLN2	CD22	SPNS2	PBX1	SORBS3	GPX1	LYSMD2	ILF2	LYRM1	ACY3	ANXA1	YWHAE	EVI2B	ID1	CTA-228A9.3
ARL6IP5	CCNG1	HMGB1	EMCN	PNMT	GIMAP6	TCTEX1D1	GYPC	SASH3	H3F3A	PROM1	PIM1	STK17B	MADCAM1	RARRES3	RPS15A	PRDX4	NRIP1	MCM5	ATP8B4	CXorf21	RPLP2	BANF1	NAIP	CTSL	TMEM184A
ARG2	PNISR	SRSF2	ITM2B	CYTL1	PAFAH1B2	RPL35A	ATP5J	LCP1	RPL13A	HLA-DQA2	LAPTM4A	PMAIP1	ZMAT1	ARID5A	CCDC42	PTPLA	LINC00936	NDUFS6	TMEM123	NDUFA4	MRPL52	SNRPE	FCGRT	RBMS1	DCSTAMP
HLA-DRB1	XRN2	PEBP1	SPRY1	C1QBP	R3HDM2	IRF1	NDUFA4	AC021860.1	EPSTI1	EMCN	MYB	PHACTR1	RP11-486G15.2	ACSM3	BEX1	HMGB1	MMRN1	ATP5G3	SEC14L1	HLA-DMA	H2AFZ	PSMB2	MS4A7	KIAA0355	TAL2
AKAP13	AIF1	U2AF1	KLHDC8B	SMIM1	TMEM159	TSC22D3	TMED9	TOX2	RPL19	ERICH1	FTL	CYTIP	CDC42EP5	CASC15	WASH4P	ERH	DUSP6	PKIG	PRKCH	SCPEP1	GLUL	ARPC2	SLC7A7	HES1	LONRF3
YPEL5	LRRFIP1	RPS5	NFIB	C14orf2	C2orf68	RPL39	PFN1	AFF3	CPPED1	MYCT1	SLC27A2	GADD45B	ADAMTS6	LDOC1	IFITM1	TLN1	NEU1	FEN1	NPR3	GAS6	FABP5	ATP5J2	EMP3	CDC42EP4	HIST1H3E
CSF3R	IQGAP2	EIF4EBP1	HSPB1	RPL22	GLIPR1	CD37	HNRNPC	CITED2	HPGDS	BIN1	RAP1B	SETBP1	RALGPS1	GLIPR1	RPL10	MTDH	ITM2B	S100A6	ELMO1	RAC2	SRI	YWHAQ	AMICA1	CDH5	PRKCDBP
HSD17B11	HINT1	RPS18	TUBA1A	PTMA	RP11-458N5.1	ZFP36L2	COX5B	HIST1H2AC	RHOG	RASSF6	ATP6V0A2	TBC1D10C	RP13-516M14.1	GFOD1	CTSF	ATP5B	CLK1	CALR	TNFAIP3	PPP1CA	CTNNBL1	CCT2	HCST	ECSCR	NPB
ZFP36L2	LYRM1	HNRNPA2B1	GLIPR1	PPIA	BEX1	HSD17B11	NPM1	SH3BP5	UQCRH	LAPTM4A	MIR181A1HG	C10orf128	TARBP1	TMEM140	PCED1A	CALM1	RASSF6	CCT6A	ARG2	AMICA1	TMSB10	HNRNPAB	NKG7	THBD	IGFBP7-AS1
