## Supplemental Table 5 for "Quantitative and molecular differences distinguish adult human medullary and extramedullary haematopoietic stem and progenitor cell landscapes"

### Sheet: by clusters 
		Number of cells most frequently projected on cluster:
		louvain_0 HSC/MPP5	louvain_1 HSC/MPP9	louvain_2 MP2	louvain_3 HSC/MPP1	louvain_4 EryP	louvain_5 HSC/MPP10	louvain_6 HSC/MPP7	louvain_7 MP3	louvain_8 LP2	louvain_9 MEP3	louvain_10 HSC/MPP2	louvain_11 MEP1	louvain_12 LP1	louvain_13 MP1	louvain_14 HSC/MPP4	louvain_15 HSC/MPP8	louvain_16 MkP	louvain_17 HSC/MPP6	louvain_18 MEP2	louvain_19 HSC/MPP3	louvain_20 DC	louvain_21 BCMP	louvain_22 HSPC cycle	louvain_23 MP4	louvain_24 ND1	louvain_25 ND2
	Donor1 BM	-	46	20	13	-	-	2	2	-	-	20	-	-	-	-	1	-	-	-	-	1	-	-	-	-	-
	Donor1 SPL	97	18	-	-	-	-	12	2	-	-	-	5	-	-	1	-	1	-	-	-	-	-	-	-	-	-
	Donor2 BM	-	20	63	106	1	-	4	1	-	2	-	3	-	-	-	-	5	-	-	-	-	-	-	-	-	-
	Donor2 PB	21	21	-	-	-	-	-	2	-	2	14	-	-	-	-	-	-	-	-	-	-	-	-	-	7	-
	Donor2 SPL	3	3	3	-	-	-	6	1	-	-	-	12	-	-	-	-	-	31	1	-	-	-	-	-	-	-

### Sheet: by HSPC groups
	Number of SmartSe2 cells most frequently projected on branch:
	HSC/MPP tier1	HSC/MPP tier2	EryMegBastMC	MyP	LyP	DC	louvain 24
Donor1 BM	33	49	0	22	-	1	-
Donor1 SPL	98	30	6	2	-	-	-
Donor2 BM	106	24	11	64	-	-	-
Donor2 PB	35	21	2	2	-	-	7
Donor2 SPL	3	40	13	4	-	-	-
