## Supplemental Table 6 for "Quantitative and molecular differences distinguish adult human medullary and extramedullary haematopoietic stem and progenitor cell landscapes"

### Sheet: Combined tissues
	G1			S			G2M
cluster	#cell	%clust	%ALL	#cell	%clust	%ALL	#cell	%clust	%ALL
louvain_0 HSC/MPP5	2363	0.8958	0.0765	117	0.0444	0.0038	158	0.0599	0.0051
louvain_1 HSC/MPP9	1885	0.8008	0.0611	298	0.1266	0.0097	171	0.0726	0.0055
louvain_2 MP2	138	0.0659	0.0045	1719	0.8213	0.0557	236	0.1128	0.0076
louvain_3 HSC/MPP1	1658	0.8617	0.0537	54	0.0281	0.0017	212	0.1102	0.0069
louvain_4 EryP	502	0.2637	0.0163	1113	0.5846	0.0361	289	0.1518	0.0094
louvain_5 HSC/MPP10	1326	0.77	0.043	236	0.137	0.0076	160	0.0929	0.0052
louvain_6 HSC/MPP7	1405	0.8274	0.0455	134	0.0789	0.0043	159	0.0936	0.0052
louvain_7 MP3	260	0.1595	0.0084	1091	0.6693	0.0353	279	0.1712	0.009
louvain_8 LP2	1405	0.8864	0.0455	85	0.0536	0.0028	95	0.0599	0.0031
louvain_9 MEP3	762	0.5241	0.0247	546	0.3755	0.0177	146	0.1004	0.0047
louvain_10 HSC/MPP2	1167	0.8619	0.0378	68	0.0502	0.0022	119	0.0879	0.0039
louvain_11 MEP1	983	0.7521	0.0318	259	0.1982	0.0084	65	0.0497	0.0021
louvain_12 LP1	985	0.9037	0.0319	57	0.0523	0.0018	48	0.044	0.0016
louvain_13 MP1	738	0.6789	0.0239	225	0.207	0.0073	124	0.1141	0.004
louvain_14 HSC/MPP4	906	0.8662	0.0293	73	0.0698	0.0024	67	0.0641	0.0022
louvain_15 HSC/MPP8	772	0.8204	0.025	94	0.0999	0.003	75	0.0797	0.0024
louvain_16 MkP	105	0.1148	0.0034	652	0.7126	0.0211	158	0.1727	0.0051
louvain_17 HSC/MPP6	732	0.8472	0.0237	33	0.0382	0.0011	99	0.1146	0.0032
louvain_18 MEP2	67	0.0865	0.0022	627	0.809	0.0203	81	0.1045	0.0026
louvain_19 HSC/MPP3	561	0.8526	0.0182	60	0.0912	0.0019	37	0.0562	0.0012
louvain_20 DC	271	0.4487	0.0088	232	0.3841	0.0075	101	0.1672	0.0033
louvain_21 BCMP	216	0.3705	0.007	276	0.4734	0.0089	91	0.1561	0.0029
louvain_22 HSPC cycle	1	0.0023	0	27	0.0614	0.0009	412	0.9364	0.0133
louvain_23 MP4	121	0.9098	0.0039	3	0.0226	0.0001	9	0.0677	0.0003
louvain_24 ND1	40	0.9302	0.0013	3	0.0698	0.0001	0	0	0
louvain_25 ND2	27	0.871	0.0009	1	0.0323	0	3	0.0968	0.0001

### Sheet: By Organs
	Bone Marrow				Peripheral Blood				Spleen
cluster	#cell	%G1	%S	%G2M	#cell	%G1	%S	%G2M	#cell	%G1	%S	%G2M
louvain_0 HSC/MPP5	55	85.45%	7.27%	0.0727	1485	88.62%	6.06%	0.0532	1098	90.53%	2.82%	0.0665
louvain_1 HSC/MPP9	887	0.7644	15.45%	0.0812	1067	0.8425	11.43%	4.31%	400	0.8025	14.25%	0.055
louvain_2 MP2	1439	0.0549	0.8026	14.25%	356	0.0927	83.99%	6.74%	298	0.0638	85.57%	0.0805
louvain_3 HSC/MPP1	1346	86.48%	0.0349	10.03%	258	91.47%	2.71%	5.81%	320	89.69%	1.56%	0.0875
louvain_4 EryP	920	0.1283	0.6913	18.04%	466	0.2811	0.5365	18.24%	518	0.4073	0.4286	0.1641
louvain_5 HSC/MPP10	352	0.6477	0.2244	12.78%	793	0.8298	10.47%	6.56%	577	0.773	13.17%	0.0953
louvain_6 HSC/MPP7	517	0.7795	0.1064	11.41%	255	87.45%	6.27%	6.27%	926	85.64%	7.13%	0.0724
louvain_7 MP3	1009	0.0932	0.7156	19.13%	471	0.2123	0.6815	10.62%	150	0.3267	0.4933	0.18
louvain_8 LP2	141	0.8227	10.64%	7.09%	173	95.95%	1.73%	0.0231	1271	89.06%	5.19%	0.0574
louvain_9 MEP3	417	0.3213	0.5324	14.63%	576	0.5781	0.3194	10.24%	461	0.5792	0.3059	0.115
louvain_10 HSC/MPP2	626	85.94%	4.31%	9.74%	658	87.08%	5.93%	0.0699	70	91.43%	7.14%	0.0143
louvain_11 MEP1	212	0.5566	36.32%	8.02%	264	0.7917	15.91%	4.92%	831	0.7834	17.09%	0.0457
louvain_12 LP1	166	84.34%	9.64%	6.02%	268	92.16%	4.85%	2.99%	656	91.31%	5.03%	0.0366
louvain_13 MP1	600	0.5783	0.3017	12.00%	153	0.8105	11.11%	7.84%	334	0.8054	10.78%	0.0868
louvain_14 HSC/MPP4	437	84.44%	7.09%	8.47%	370	88.92%	7.57%	3.51%	239	87.45%	9.21%	0.0335
louvain_15 HSC/MPP8	377	0.7798	14.32%	7.69%	223	0.8386	10.31%	5.83%	341	87.10%	7.33%	0.0557
louvain_16 MkP	724	0.0704	0.732	0.1975	92	0.2609	64.13%	0.0978	99	0.303	0.5758	0.1212
louvain_17 HSC/MPP6	91	86.81%	5.49%	0.0769	78	93.59%	1.28%	5.13%	695	86.47%	3.74%	0.0978
louvain_18 MEP2	305	0.0393	0.7311	22.95%	241	0.1494	81.33%	3.73%	229	0.0873	86.46%	0.048
louvain_19 HSC/MPP3	48	89.58%	6.25%	4.17%	472	0.8326	11.02%	5.72%	138	91.30%	3.62%	0.0507
louvain_20 DC	430	0.3419	0.4628	0.1953	53	0.717	20.75%	7.55%	121	0.6777	0.1736	0.1488
louvain_21 BCMP	200	0.225	0.555	22.00%	207	0.4251	0.4638	11.11%	176	0.4773	0.3466	0.1761
louvain_22 HSPC cycle	326	0.00%	0.0276	0.9724	34	0	0.1471	0.8529	80	0	0.1375	0.8625
louvain_23 MP4	2	0.5	50.00%	0	11	100.00%	0.00%	0.00%	120	93.33%	1.67%	0.05
louvain_24 ND1	2	0.5	50.00%	0	26	96.15%	3.85%	0	15	86.67%	6.67%	0.0667
louvain_25 ND2	9	88.89%	0	11.11%	2	100.00%	0.00%	0	20	85.00%	0	15.00%
