## Supplemental Table 10 for "Quantitative and molecular differences distinguish adult human medullary and extramedullary haematopoietic stem and progenitor cell landscapes"

### Sheet: Sheet1
mouse	Cell Population transplanted	Mouse strain	Lin- cell number transplanted	Weeks of engraftment	Engrafted?	Engraftment [% hCD45++]	Lineage composition
							% Ery	% My	% Ly
1	SPL Lin-	NSG	1500000	14	yes	0.112	0.01	44.34	55.65
2	SPL Lin-	NSG	1300000	14	yes	0.0316	0.000261299	19.0677	80.932
3	SPL Lin-	NSG	1300000	14	no	-	-	-	-
4	SPL Lin-	NSG	2500000	14	yes	0.0686	0.00177063	11.616	88.3823
5	SPL Lin-	NSG	2500000	14	yes	2.03	0.00200734	0.132027	99.866
