## Supplemental Table 11 for "Quantitative and molecular differences distinguish adult human medullary and extramedullary haematopoietic stem and progenitor cell landscapes"

### Sheet: Composition SAM tier1
		Cell numbers in Tier1 SAM clusters
Donor	Tissue	0 'extramedullary'	1 'pan-tissue'	SUM ALL CELLS
Donor1	BM	40	1205	1245
Donor1	PB	493	162	655
Donor1	SPL	1066	258	1324
Donor1	SUM ALL 3 ORGANS	1599	1625	3224
Donor2	BM	101	1144	1245
Donor2	PB	1882	684	2566
Donor2	SPL	238	290	528
Donor2	SUM ALL 3 ORGANS	2221	2118	4339
