## Supplemental Table 13 for "Quantitative and molecular differences distinguish adult human medullary and extramedullary haematopoietic stem and progenitor cell landscapes"

### Sheet: population-specific signatures
NAME	GS<br> follow link to MSigDB	GS DETAILS	SIZE	ES	NES	NOM p-val	FDR q-val	FWER p-val	RANK AT MAX	LEADING EDGE
ST-HSC CORE	ST-HSC CORE	Details ...	71	0.824352	1.36826	0.00205761	0.0262912	0.033	992	tags=21%, list=5%, signal=22%
GMP	GMP	Details ...	210	0.76961	1.30758	0	0.0500188	0.123	1381	tags=25%, list=7%, signal=26%
CMP	CMP	Details ...	228	0.765379	1.2958	0.002002	0.0423916	0.155	1987	tags=38%, list=10%, signal=42%
EARLYB	EARLYB	Details ...	157	0.75775	1.27725	0.00302419	0.0479292	0.226	2482	tags=18%, list=12%, signal=21%
MEP	MEP	Details ...	230	0.747954	1.26694	0.00401204	0.0458258	0.262	1987	tags=34%, list=10%, signal=37%
ETP	ETP	Details ...	212	0.709601	1.19297	0.039196	0.145719	0.691	2332	tags=15%, list=12%, signal=16%
MLP_NOHSC	MLP_NOHSC	Details ...	95	0.678724	1.12648	0.245067	0.315607	0.966	2868	tags=35%, list=14%, signal=40%
LSC_KE_NATMED	LSC_KE_NATMED	Details ...	32	0.631298	1.02898	0.477564	0.640994	1	3824	tags=31%, list=19%, signal=38%
MLP	MLP	Details ...	205	0.591434	0.991457	0.576152	0.691651	1	2868	tags=24%, list=14%, signal=28%
LSC_STAN	LSC_STAN	Details ...	127	0.568365	0.952847	0.653185	0.726407	1	2248	tags=19%, list=11%, signal=21%
LT-ST_DIFFEXPRESSED	LT-ST_DIFFEXPRESSED	Details ...	184	0.455648	0.764907	0.940823	0.922611	1	1096	tags=9%, list=5%, signal=9%
PROB	PROB	Details ...	198	-0.405765	-0.940063	0.75	0.392381	0.109	419	tags=10%, list=2%, signal=10%
LT-HSC CORE	LT-HSC CORE	Details ...	113	-0.86372	-2.30001	0	0	0	599	tags=31%, list=3%, signal=32%
HSC	HSC	Details ...	227	-0.512511			1	0	635	tags=22%, list=3%, signal=23%

### Sheet: lineage-priming signatures
NAME	GS<br> follow link to MSigDB	GS DETAILS	SIZE	ES	NES	NOM p-val	FDR q-val	FWER p-val	RANK AT MAX	LEADING EDGE
TRIM28_YBX1_1	TRIM28_YBX1_1	Details ...	51	0.920151	1.51009	0	0.00890254	0.009	1331	tags=71%, list=7%, signal=75%
HMGB1_FOXK2_2	HMGB1_FOXK2_2	Details ...	108	0.881689	1.48186	0	0.0118822	0.024	1699	tags=68%, list=8%, signal=73%
IRF7_IRF8_E2F2_C	IRF7_IRF8_E2F2_C	Details ...	163	0.846027	1.43093	0	0.0435762	0.125	1162	tags=20%, list=6%, signal=21%
CD99_CD53_2	CD99_CD53_2	Details ...	24	0.882726	1.41766	0.0164114	0.0458031	0.171	141	tags=8%, list=1%, signal=8%
GMPR_MINPP1_1	GMPR_MINPP1_1	Details ...	22	0.884751	1.40493	0.0150862	0.0522432	0.236	646	tags=36%, list=3%, signal=38%
RREB1_PA2G4_+	RREB1_PA2G4_+	Details ...	94	0.843674	1.40429	0	0.0441903	0.237	1863	tags=53%, list=9%, signal=58%
CEBPA_CEBPD_C	CEBPA_CEBPD_C	Details ...	168	0.830709	1.39564	0	0.0459566	0.281	1381	tags=29%, list=7%, signal=30%
MYB_NFKB1_1	MYB_NFKB1_1	Details ...	49	0.852107	1.39515	0.00318471	0.0404557	0.282	937	tags=33%, list=5%, signal=34%
HDC_LMO4_1	HDC_LMO4_1	Details ...	32	0.857742	1.38858	0.0228261	0.0401604	0.31	1050	tags=22%, list=5%, signal=23%
FLT3_SATB1_SCL2A5_C	FLT3_SATB1_SCL2A5_C	Details ...	42	0.843361	1.37799	0.0146905	0.043572	0.361	1041	tags=40%, list=5%, signal=43%
EIF2A_POLR2B_1	EIF2A_POLR2B_1	Details ...	67	0.821756	1.35808	0.00416233	0.0562682	0.466	2839	tags=76%, list=14%, signal=88%
TAL1_HSF1_1	TAL1_HSF1_1	Details ...	271	0.789263	1.33305	0	0.0770498	0.617	2581	tags=54%, list=13%, signal=61%
CD47_MCM3_1	CD47_MCM3_1	Details ...	24	0.833671	1.3246	0.0683572	0.0810466	0.665	1940	tags=63%, list=10%, signal=69%
GATA2_NFE2_C	GATA2_NFE2_C	Details ...	55	0.79516	1.30766	0.0343035	0.0960009	0.767	1226	tags=47%, list=6%, signal=50%
EBF1_ID3_C	EBF1_ID3_C	Details ...	61	0.793368	1.29993	0.0251046	0.0995015	0.798	1477	tags=16%, list=7%, signal=18%
LEF1_CSF1_NRC3_C	LEF1_CSF1_NRC3_C	Details ...	474	0.764906	1.29526	0	0.0994873	0.817	3188	tags=46%, list=16%, signal=53%
SUB1_UBN1_1	SUB1_UBN1_1	Details ...	264	0.764404	1.28576	0	0.106364	0.855	2538	tags=47%, list=13%, signal=53%
HOXA9_CSRNP1_1	HOXA9_CSRNP1_1	Details ...	17	0.815718	1.28505	0.129207	0.101162	0.858	1698	tags=53%, list=8%, signal=58%
SPI1_GFI1_1	SPI1_GFI1_1	Details ...	347	0.753088	1.27325	0	0.11409	0.906	2243	tags=18%, list=11%, signal=20%
UBE2C_EIF4E_1	UBE2C_EIF4E_1	Details ...	15	0.791226	1.25429	0.140693	0.138028	0.955	1949	tags=47%, list=10%, signal=52%
PCNA_TYMS_1	PCNA_TYMS_1		106	0.741707	1.23735	0.0460594	0.159329	0.976	2061	tags=27%, list=10%, signal=30%
E2F2_E2F7_1	E2F2_E2F7_1		44	0.758914	1.22386	0.126316	0.176514	0.982	2822	tags=30%, list=14%, signal=34%
EAF2_KLF4_1	EAF2_KLF4_1		57	0.726593	1.19431	0.160883	0.230763	0.996	2750	tags=37%, list=14%, signal=43%
GP1BB_PBX1_C	GP1BB_PBX1_C		80	0.709191	1.17346	0.15036	0.267545	0.998	2035	tags=30%, list=10%, signal=33%
FOXJ1_1	FOXJ1_1		23	0.73193	1.17013	0.229258	0.264515	0.998	2474	tags=39%, list=12%, signal=45%
NRF1_1	NRF1_1		40	0.719383	1.16605	0.22412	0.264134	0.999	2347	tags=25%, list=12%, signal=28%
IRF1_CASP1_1	IRF1_CASP1_1		51	0.702118	1.15671	0.235484	0.27575	0.999	3381	tags=39%, list=17%, signal=47%
GATA1_KLF1_C	GATA1_KLF1_C		114	0.679404	1.13693	0.208758	0.316631	1	2631	tags=20%, list=13%, signal=23%
PPARA_HCFC1_1	PPARA_HCFC1_1		199	0.6736	1.1361	0.139418	0.307702	1	3901	tags=36%, list=19%, signal=44%
SPINK2_SELL_C	SPINK2_SELL_C		83	0.65808	1.09426	0.313786	0.410465	1	809	tags=22%, list=4%, signal=22%
CBFA2T3_STAT3_1	CBFA2T3_STAT3_1		64	0.628791	1.0264	0.485923	0.594418	1	2824	tags=44%, list=14%, signal=51%
RERE_BCL6_1	RERE_BCL6_1		158	0.599766	1.00916	0.51506	0.625247	1	2701	tags=19%, list=13%, signal=22%
CPA3_CD84_1	CPA3_CD84_1		15	0.621135	0.979013	0.552255	0.685396	1	3424	tags=33%, list=17%, signal=40%
IRF5_TFEC_+	IRF5_TFEC_+		63	0.569523	0.928865	0.672165	0.781477	1	5098	tags=46%, list=25%, signal=61%
MYCN_MEIS1_2	MYCN_MEIS1_2		67	0.550148	0.910578	0.704663	0.795071	1	1031	tags=13%, list=5%, signal=14%
FLI1_ETS2_1	FLI1_ETS2_1		131	0.465928	0.783956	0.899899	0.946295	1	2601	tags=20%, list=13%, signal=23%
RCAN1_1	RCAN1_1		21	0.445519	0.720273	0.8716	0.971808	1	521	tags=5%, list=3%, signal=5%
BTG2_HOXA6_1	BTG2_HOXA6_1		186	0.38957	0.658567	0.977934	0.978533	1	1973	tags=10%, list=10%, signal=11%
OCT11_IKZF4_2	OCT11_IKZF4_2		76	0.267557	0.443864	1	0.997731	1	5758	tags=18%, list=28%, signal=26%
FOS_KLF5_1	FOS_KLF5_1	Details ...	23	-0.370659	-0.745989	0.829545	0.842909	0.766	842	tags=22%, list=4%, signal=23%
HOXA3_HOXB6_1	HOXA3_HOXB6_1	Details ...	127	-0.547778	-1.40235	0	0.132412	0.115	959	tags=20%, list=5%, signal=21%

### Sheet: MSigDB C2
NAME	GS<br> follow link to MSigDB	GS DETAILS	SIZE	ES	NES	NOM p-val	FDR q-val	FWER p-val	RANK AT MAX	LEADING EDGE
REACTOME_NONSENSE_MEDIATED_DECAY_NMD_INDEPENDENT_OF_THE_EXON_JUNCTION_COMPLEX_EJC	REACTOME_NONSENSE_MEDIATED_DECAY_NMD_INDEPENDENT_OF_THE_EXON_JUNCTION_COMPLEX_EJC	Details ...	94	0.949911	1.59022	0	0	0	730	tags=68%, list=4%, signal=70%
KEGG_RIBOSOME	KEGG_RIBOSOME	Details ...	85	0.952069	1.5835	0	0	0	730	tags=74%, list=4%, signal=77%
REACTOME_SRP_DEPENDENT_COTRANSLATIONAL_PROTEIN_TARGETING_TO_MEMBRANE	REACTOME_SRP_DEPENDENT_COTRANSLATIONAL_PROTEIN_TARGETING_TO_MEMBRANE	Details ...	110	0.937359	1.56601	0	0.000319466	0.001	929	tags=71%, list=5%, signal=74%
REACTOME_NONSENSE_MEDIATED_DECAY_NMD	REACTOME_NONSENSE_MEDIATED_DECAY_NMD	Details ...	114	0.937623	1.56374	0	0.0002396	0.001	730	tags=56%, list=4%, signal=58%
REACTOME_REGULATION_OF_EXPRESSION_OF_SLITS_AND_ROBOS	REACTOME_REGULATION_OF_EXPRESSION_OF_SLITS_AND_ROBOS	Details ...	158	0.921544	1.56189	0	0.00019168	0.001	900	tags=56%, list=4%, signal=58%
REACTOME_SELENOAMINO_ACID_METABOLISM	REACTOME_SELENOAMINO_ACID_METABOLISM	Details ...	116	0.93694	1.56064	0	0.000159733	0.001	730	tags=55%, list=4%, signal=57%
REACTOME_EUKARYOTIC_TRANSLATION_INITIATION	REACTOME_EUKARYOTIC_TRANSLATION_INITIATION	Details ...	118	0.929403	1.55805	0	0.000272025	0.002	730	tags=63%, list=4%, signal=65%
REACTOME_INFLUENZA_INFECTION	REACTOME_INFLUENZA_INFECTION	Details ...	152	0.917554	1.55795	0	0.000357354	0.003	801	tags=47%, list=4%, signal=48%
REACTOME_SIGNALING_BY_ROBO_RECEPTORS	REACTOME_SIGNALING_BY_ROBO_RECEPTORS	Details ...	198	0.914798	1.54667	0	0.00148488	0.014	900	tags=47%, list=4%, signal=49%
REACTOME_INTERACTION_BETWEEN_L1_AND_ANKYRINS	REACTOME_INTERACTION_BETWEEN_L1_AND_ANKYRINS	Details ...	25	0.964706	1.54336	0	0.00180945	0.019	40	tags=8%, list=0%, signal=8%
REACTOME_STRIATED_MUSCLE_CONTRACTION	REACTOME_STRIATED_MUSCLE_CONTRACTION	Details ...	25	0.957881	1.54298	0	0.00164496	0.019	425	tags=20%, list=2%, signal=20%
REACTOME_RRNA_PROCESSING_IN_THE_NUCLEUS_AND_CYTOSOL	REACTOME_RRNA_PROCESSING_IN_THE_NUCLEUS_AND_CYTOSOL	Details ...	185	0.908826	1.54271	0	0.0015875	0.02	801	tags=37%, list=4%, signal=38%
REACTOME_RRNA_PROCESSING	REACTOME_RRNA_PROCESSING	Details ...	192	0.907038	1.53122	0	0.00514545	0.069	801	tags=36%, list=4%, signal=37%
REACTOME_SMOOTH_MUSCLE_CONTRACTION	REACTOME_SMOOTH_MUSCLE_CONTRACTION	Details ...	31	0.937532	1.51753	0	0.013528	0.183	407	tags=32%, list=2%, signal=33%
REACTOME_REGULATION_OF_FZD_BY_UBIQUITINATION	REACTOME_REGULATION_OF_FZD_BY_UBIQUITINATION	Details ...	16	0.961427	1.51679	0.00109529	0.0133285	0.194	147	tags=19%, list=1%, signal=19%
REACTOME_ACTIVATION_OF_THE_MRNA_UPON_BINDING_OF_THE_CAP_BINDING_COMPLEX_AND_EIFS_AND_SUBSEQUENT_BINDING_TO_43S	REACTOME_ACTIVATION_OF_THE_MRNA_UPON_BINDING_OF_THE_CAP_BINDING_COMPLEX_AND_EIFS_AND_SUBSEQUENT_BINDING_TO_43S	Details ...	60	0.913328	1.50595	0	0.0256446	0.355	730	tags=63%, list=4%, signal=66%
KEGG_DILATED_CARDIOMYOPATHY	KEGG_DILATED_CARDIOMYOPATHY	Details ...	71	0.906483	1.50072	0	0.0317304	0.439	626	tags=13%, list=3%, signal=13%
KEGG_CARDIAC_MUSCLE_CONTRACTION	KEGG_CARDIAC_MUSCLE_CONTRACTION	Details ...	58	0.907337	1.49703	0	0.036392	0.501	1128	tags=41%, list=6%, signal=44%
REACTOME_EPHB_MEDIATED_FORWARD_SIGNALING	REACTOME_EPHB_MEDIATED_FORWARD_SIGNALING	Details ...	38	0.914286	1.49263	0	0.0440849	0.585	1226	tags=39%, list=6%, signal=42%
REACTOME_PRE_NOTCH_EXPRESSION_AND_PROCESSING	REACTOME_PRE_NOTCH_EXPRESSION_AND_PROCESSING	Details ...	101	-0.653347	-1.78576	0	0.0428099	0.235	221	tags=16%, list=1%, signal=16%
REACTOME_TELOMERE_MAINTENANCE	REACTOME_TELOMERE_MAINTENANCE	Details ...	76	-0.728922	-1.7939	0	0.0416293	0.212	221	tags=17%, list=1%, signal=17%
REACTOME_HDACS_DEACETYLATE_HISTONES	REACTOME_HDACS_DEACETYLATE_HISTONES	Details ...	87	-0.727716	-1.79477	0	0.0462548	0.212	452	tags=25%, list=2%, signal=26%
KEGG_SYSTEMIC_LUPUS_ERYTHEMATOSUS	KEGG_SYSTEMIC_LUPUS_ERYTHEMATOSUS	Details ...	107	-0.670878	-1.79921	0	0.0490719	0.201	452	tags=34%, list=2%, signal=34%
REACTOME_BASE_EXCISION_REPAIR_AP_SITE_FORMATION	REACTOME_BASE_EXCISION_REPAIR_AP_SITE_FORMATION	Details ...	57	-0.819068	-1.86042	0	0.0288715	0.08	452	tags=30%, list=2%, signal=30%
KEGG_ASTHMA	KEGG_ASTHMA	Details ...	22	-0.94392	-1.86787	0	0.0315785	0.07	313	tags=55%, list=2%, signal=55%
REACTOME_PHOSPHORYLATION_OF_CD3_AND_TCR_ZETA_CHAINS	REACTOME_PHOSPHORYLATION_OF_CD3_AND_TCR_ZETA_CHAINS	Details ...	18	-0.907877	-1.93448	0	0.0101729	0.017	245	tags=44%, list=1%, signal=45%
REACTOME_DEPURINATION	REACTOME_DEPURINATION	Details ...	50	-0.846214	-1.94428	0	0.0123842	0.014	452	tags=34%, list=2%, signal=35%
REACTOME_DNA_DAMAGE_TELOMERE_STRESS_INDUCED_SENESCENCE	REACTOME_DNA_DAMAGE_TELOMERE_STRESS_INDUCED_SENESCENCE	Details ...	73	-0.803109	-1.96587	0	0.0157834	0.009	452	tags=30%, list=2%, signal=31%
