## Supplemental Table 14 for "Quantitative and molecular differences distinguish adult human medullary and extramedullary haematopoietic stem and progenitor cell landscapes"

### Sheet: population-specific signatures
NAME	GS<br> follow link to MSigDB	GS DETAILS	SIZE	ES	NES	NOM p-val	FDR q-val	FWER p-val	RANK AT MAX	LEADING EDGE
ST-HSC CORE	ST-HSC CORE	Details ...	71	0.5857	1.60313	0.00413793	0.00461717	0.007	2415	tags=25%, list=7%, signal=27%
MEP	MEP	Details ...	222	0.497303	1.56002	0.00121655	0.0034569	0.011	4083	tags=28%, list=13%, signal=32%
LSC_STAN	LSC_STAN	Details ...	126	0.376176	1.10592	0.259502	0.564764	0.948	5606	tags=26%, list=17%, signal=32%
CMP	CMP	Details ...	224	0.340591	1.05984	0.313725	0.56841	0.983	4500	tags=24%, list=14%, signal=27%
ETP	ETP	Details ...	208	0.334556	1.02543	0.413619	0.559096	0.994	5621	tags=23%, list=17%, signal=28%
LSC_KE_NATMED	LSC_KE_NATMED	Details ...	31	0.408857	0.986997	0.489583	0.574746	1	3833	tags=29%, list=12%, signal=33%
EARLYB	EARLYB	Details ...	192	0.2931	0.905556	0.716034	0.69215	1	3911	tags=15%, list=12%, signal=16%
LT-HSC CORE	LT-HSC CORE	Details ...	114	-0.515098	-1.69892	0	0	0	2277	tags=28%, list=7%, signal=30%
HSC	HSC	Details ...	227	-0.381187	-1.35419	0	0.0735651	0.062	3284	tags=31%, list=10%, signal=34%
PROB	PROB	Details ...	210	-0.370448	-1.31703	0.00531915	0.062556	0.077	3400	tags=18%, list=11%, signal=20%
MLP	MLP	Details ...	209	-0.345466	-1.21954	0.05	0.127827	0.189	3154	tags=25%, list=10%, signal=27%
LT-ST_DIFFEXPRESSED	LT-ST_DIFFEXPRESSED	Details ...	185	-0.332998	-1.17453	0.0809524	0.15435	0.279	2277	tags=19%, list=7%, signal=21%
GMP	GMP	Details ...	216	-0.326028	-1.16184	0.0846561	0.146149	0.315	4418	tags=26%, list=14%, signal=30%
MLP_NOHSC	MLP_NOHSC	Details ...	96	-0.328148	-1.06069	0.273408	0.281309	0.582	3065	tags=27%, list=10%, signal=30%

### Sheet: lineage-priming modules
NAME	GS<br> follow link to MSigDB	GS DETAILS	SIZE	ES	NES	NOM p-val	FDR q-val	FWER p-val	RANK AT MAX	LEADING EDGE
CD99_CD53_2	CD99_CD53_2	Details ...	25	0.686965	1.60462	0.00936037	0.0787339	0.09	4851	tags=56%, list=15%, signal=66%
GMPR_MINPP1_1	GMPR_MINPP1_1	Details ...	24	0.695134	1.60164	0.0126582	0.0401199	0.092	2456	tags=42%, list=8%, signal=45%
GATA2_NFE2_C	GATA2_NFE2_C	Details ...	56	0.607922	1.59783	0.00564175	0.028105	0.096	4398	tags=48%, list=14%, signal=56%
PCNA_TYMS_1	PCNA_TYMS_1	Details ...	105	0.523197	1.52565	0.00405954	0.0513989	0.223	4950	tags=29%, list=15%, signal=34%
EIF2A_POLR2B_1	EIF2A_POLR2B_1	Details ...	69	0.547501	1.51087	0.00716332	0.0492763	0.263	4224	tags=38%, list=13%, signal=43%
HDC_LMO4_1	HDC_LMO4_1	Details ...	31	0.611938	1.45359	0.0374593	0.0759511	0.431	3194	tags=35%, list=10%, signal=39%
GP1BB_PBX1_C	GP1BB_PBX1_C	Details ...	81	0.513592	1.42025	0.028169	0.0914109	0.55	4605	tags=44%, list=14%, signal=52%
TAL1_HSF1_1	TAL1_HSF1_1	Details ...	271	0.427974	1.35695	0.0107399	0.145417	0.755	5140	tags=35%, list=16%, signal=41%
GATA1_KLF1_C	GATA1_KLF1_C	Details ...	111	0.456157	1.33516	0.0413885	0.153733	0.812	5085	tags=27%, list=16%, signal=32%
FLI1_ETS2_1	FLI1_ETS2_1	Details ...	131	0.423993	1.25419	0.0803109	0.259669	0.96	5907	tags=44%, list=18%, signal=54%
CBFA2T3_STAT3_1	CBFA2T3_STAT3_1	Details ...	65	0.454208	1.23452	0.145533	0.270812	0.977	4894	tags=42%, list=15%, signal=49%
FOS_KLF5_1	FOS_KLF5_1	Details ...	24	0.535565	1.23412	0.186154	0.249139	0.977	4123	tags=29%, list=13%, signal=33%
HOXA9_CSRNP1_1	HOXA9_CSRNP1_1	Details ...	17	0.567156	1.21712	0.220096	0.258412	0.988	6193	tags=59%, list=19%, signal=73%
HMGB1_FOXK2_2	HMGB1_FOXK2_2	Details ...	108	0.415031	1.19611	0.147541	0.27637	0.996	5762	tags=41%, list=18%, signal=49%
CEBPA_CEBPD_C	CEBPA_CEBPD_C	Details ...	167	0.369518	1.11805	0.23354	0.414239	1	3485	tags=20%, list=11%, signal=22%
BTG2_HOXA6_1	BTG2_HOXA6_1	Details ...	195	0.355215	1.09741	0.2525	0.436377	1	3783	tags=24%, list=12%, signal=27%
HOXA3_HOXB6_1	HOXA3_HOXB6_1	Details ...	128	0.366434	1.08201	0.285333	0.447364	1	5560	tags=31%, list=17%, signal=38%
LEF1_CSF1_NRC3_C	LEF1_CSF1_NRC3_C	Details ...	477	0.327994	1.07379	0.256071	0.442057	1	4886	tags=26%, list=15%, signal=31%
NRF1_1	NRF1_1	Details ...	43	0.389238	1.0122	0.466077	0.555943	1	4493	tags=33%, list=14%, signal=38%
SUB1_UBN1_1	SUB1_UBN1_1	Details ...	264	0.315928	0.991175	0.47821	0.579281	1	5786	tags=34%, list=18%, signal=41%
RERE_BCL6_1	RERE_BCL6_1		164	0.319251	0.964498	0.550125	0.609776	1	6810	tags=37%, list=21%, signal=47%
EBF1_ID3_C	EBF1_ID3_C		65	0.332631	0.898691	0.641429	0.729536	1	4625	tags=23%, list=14%, signal=27%
FLT3_SATB1_SCL2A5_C	FLT3_SATB1_SCL2A5_C		43	0.3429	0.881711	0.677279	0.73568	1	7512	tags=49%, list=23%, signal=64%
RCAN1_1	RCAN1_1		21	0.333453	0.745895	0.823809	0.922826	1	4525	tags=24%, list=14%, signal=28%
TRIM28_YBX1_1	TRIM28_YBX1_1	Details ...	51	-0.519274	-1.49242	0.00986842	0.314086	0.197	2977	tags=37%, list=9%, signal=41%
SPI1_GFI1_1	SPI1_GFI1_1	Details ...	349	-0.385412	-1.42674	0	0.258469	0.307	4001	tags=32%, list=12%, signal=36%
PPARA_HCFC1_1	PPARA_HCFC1_1	Details ...	200	-0.394041	-1.38981	0	0.221385	0.366	4619	tags=35%, list=14%, signal=40%
MYB_NFKB1_1	MYB_NFKB1_1	Details ...	50	-0.445135	-1.27516	0.0843023	0.354266	0.637	4904	tags=42%, list=15%, signal=49%
RREB1_PA2G4_+	RREB1_PA2G4_+	Details ...	95	-0.386156	-1.23513	0.0769231	0.366114	0.727	4943	tags=44%, list=15%, signal=52%
SPINK2_SELL_C	SPINK2_SELL_C	Details ...	83	-0.367594	-1.16102	0.154676	0.474256	0.856	3546	tags=39%, list=11%, signal=43%
MYCN_MEIS1_2	MYCN_MEIS1_2	Details ...	67	-0.369738	-1.14074	0.173145	0.46391	0.893	2979	tags=25%, list=9%, signal=28%
IRF7_IRF8_E2F2_C	IRF7_IRF8_E2F2_C	Details ...	163	-0.31677	-1.09264	0.192118	0.539772	0.961	3151	tags=18%, list=10%, signal=20%
FOXJ1_1	FOXJ1_1	Details ...	25	-0.42123	-1.04848	0.379032	0.610971	0.986	1135	tags=20%, list=4%, signal=21%
IRF1_CASP1_1	IRF1_CASP1_1	Details ...	52	-0.359692	-1.03098	0.389078	0.603729	0.991	2695	tags=23%, list=8%, signal=25%
EAF2_KLF4_1	EAF2_KLF4_1	Details ...	58	-0.31429	-0.933934	0.587838	0.883639	0.999	3324	tags=22%, list=10%, signal=25%
CD47_MCM3_1	CD47_MCM3_1	Details ...	24	-0.37661	-0.93205	0.563187	0.814789	0.999	4406	tags=38%, list=14%, signal=43%
CPA3_CD84_1	CPA3_CD84_1	Details ...	15	-0.423393	-0.925546	0.559494	0.771412	0.999	3455	tags=40%, list=11%, signal=45%
IRF5_TFEC_+	IRF5_TFEC_+	Details ...	65	-0.296397	-0.881161	0.713333	0.835942	1	4502	tags=35%, list=14%, signal=41%
E2F2_E2F7_1	E2F2_E2F7_1	Details ...	45	-0.313886	-0.875479	0.711429	0.792108	1	3410	tags=22%, list=11%, signal=25%
OCT11_IKZF4_2	OCT11_IKZF4_2	Details ...	83	-0.279873	-0.869584	0.76087	0.755842	1	4548	tags=25%, list=14%, signal=29%
